# Optimized parameters for Cas9 CRISPR interference library design

**DOI:** 10.64898/2026.02.25.708018

**Authors:** Smriti Srikanth, Fengyi Zheng, Laura M Drepanos, Spencer T Shah, Eleanor G Kaplan, Daytan Gibson, Grace O Lynch, Allison T Uebele, Ganna Reint, Sarra Merzouk, John G Doench

## Abstract

CRISPR interference (CRISPRi) is a powerful technology for studying loss-of-function phenotypes, enabling transient and reversible control of gene expression without the introduction of double-stranded DNA breaks. The cost of conducting large-scale CRISPR screens necessitates the selection of effective and specific sgRNAs for the design of compact libraries. While several genome-wide Cas9 CRISPRi libraries have been created, updates to transcript annotations, the generation of higher-resolution chromatin accessibility datasets and the development of newer on-target prediction models motivate an updated CRISPRi library design approach. Here, we generate large CRISPRi datasets tiling essential and nonessential genes. We compare the performance of multiple KRAB domain systems, develop an updated CRISPRi-specific on-target scoring scheme, and quantitatively characterize off-target effects associated with seed sequence patterns. We leverage these findings to design an optimized Cas9 CRISPRi library, Katsano, and validate its performance with genome-wide viability screens.
