## Supplementary material for "Optimized parameters for Cas9 CRISPR interference library design": Katsano_Picking_Progressions.csv

Selection Round	Minimum RS3i Score	Maximum CFD=1.0 Off-Target Sites	Maximum GG Count Within 12bp Seed Region	gnomAD Variable Sites Tolerated?
1	1.2	0	2	Yes
2	1.2	0	2	No
3	1.2	0	3	No
4	1.2	0 within TSS-relative region of a protein-coding gene, 10 total	3	No
5	-∞	0	2	No
6	-∞	0	3	No
7	-∞	10	3	No
8	-∞	10	∞	No
