## Supplementary material for "Optimized parameters for Cas9 CRISPR interference library design": Reagents.csv

Name	Source	Identifier
Reagents
Antibodies
APC anti-human CD47 antibody	Biolegend	Cat#323124
FITC anti-human CD55 antibody	Biolegend	Cat#311305
Chemicals
Puromycin	Sigma-Aldrich	Cat#P9620
Blasticidin	Thermo Fisher	Cat#A1113903
Polybrene	Sigma-Aldrich	Cat#H9268
TransIT-LT1	Mirus	Cat#2306
Biological Resources
Experimental models: Cell lines
Human A549 cells	Cancer Cell Line Encyclopedia	N/A
Human HCT116 cells	Cancer Cell Line Encyclopedia	N/A
Human A375 cells	Cancer Cell Line Encyclopedia	N/A
Human K562 cells	Cancer Cell Line Encyclopedia	N/A
Human HEK293T cells	ATCC	ATCC CRL-3216
Recombinant DNA
pMV_AA050	Addgene	Addgene #216107
pRDB_181 (dCas9-KRAB(Kox1))	This Study
pRDB_182 (dCas9-KRAB(Zim3))	This Study
pRDB_331 (KRAB(Kox1)-dCas9)	This Study
pRDB_332 (KRAB(Zim3)-dCas9	This Study
pRDB_333 (dCas9-KRAB-MeCP2)	This Study
Software and algorithms
Fragmid	The Broad Institute	https://portals.broadinstitute.org/gppx/fragmid/public
PoolQ	The Broad Institute	https://portals.broadinstitute.org/gpp/ public/software/poolq
CRISPick	The Broad Institute	https://portals.broadinstitute.org/gppx/crispick/public
Custom analysis scripts	This Study
